# Antibodies to protozoan variable surface antigens induce antigenic variation

**DOI:** 10.1101/2022.06.21.497077

**Authors:** Albano H. Tenaglia, Lucas A. Luján, Diego N. Ríos, Victor Midlej, Paula A. Iribarren, Cecilia R. Molina, M. Agustina Berazategui, Alessandro Torri, Alicia Saura, Damián O. Peralta, Macarena Rodríguez-Walker, Elmer A. Fernández, Juan P. Petiti, Marianela C. Serradell, Pablo R. Gargantini, Vanina E. Alvarez, Wanderley de Souza, Hugo D. Luján

## Abstract

The genomes of most protozoa encode families of variant surface antigens, whose mutually exclusive changes in expression allow parasitic microorganisms to evade the host immune response^1,2^. It is widely assumed that antigenic variation in protozoan parasites is accomplished by the spontaneous appearance within the population of cells expressing antigenic variants that escape antibody-mediated cytotoxicity^1,2^. Here we show, both *in vitro* and in animal infections, that antibodies to Variant-specific Surface Proteins (VSPs) of the intestinal parasite *Giardia lamblia* are not cytotoxic, inducing instead VSP clustering into liquid-ordered phase membrane microdomains that trigger a massive release of microvesicles carrying the original VSP and switch in expression to different VSPs by a calcium-dependent mechanism. Surface microvesiculization and antigenic switching are also stimulated when *Trypanosoma brucei* and *Tetrahymena thermophila* are confronted to antibodies directed to their GPI-anchored variable surface glycoproteins. This novel mechanism of surface antigen clearance throughout its release into microvesicles coupled to the stochastic induction of new phenotypic variants not only changes the current paradigm of spontaneous antigenic switching but also provides a new framework for understanding the course of protozoan infections as a host/parasite adaptive process.
