## Extended data Table 4 for "Antibodies to protozoan variable surface antigens induce antigenic variation"

### Sheet: Proteomic analysis of MVs
Locus tag	Protein_ID	Identified Proteins Names (new proposed name based on structural homology)	Molecular Weight	Total SpC	SpC Exp1	SpC Exp2	SpC Exp3	TM	SP
GL50803_00113797	XP_001710078.2	VSP with INR (VSP417)	73 kDa	347	145	101	101	1	YES	Cell membrane/S-Palmitoylation: Cluster C
GL50803_0010311	XP_001709979.1	Ornithine carbamoyltransferase	36 kDa	216	95	64	57	NO	NO	Cytoplasm/Soluble
GL50803_0088765	XP_001707970.1	Cytosolic heat shock protein 70	72 kDa	180	78	49	53	NO	NO	Cytoplasm/Soluble
GL50803_00103709	XP_001710297.1	BRO1-like domain-containing protein (PDC6IP/ALIX:ALG-2 interacting protein X)	95 kDa	178	80	30	68	NO	NO	Cytoplasm/Soluble
GL50803_00112103	XP_001705755.1	Arginine deiminase	64 kDa	172	70	53	49	NO	NO	Cytoplasm/Soluble
GL50803_0098054	XP_001707991.2	Heat shock protein 90	81 kDa	158	67	41	50	NO	NO	Cytoplasm/Soluble
GL50803_00114787	XP_001708455.1	Alpha-7.3 giardin (incorrect start codon according to transcriptome analysis)	33 kDa	149	67	41	41	NO	NO	Ca2+-bnding membrane association
GL50803_006687	XP_001705042.1	Glyceraldehyde 3-phosphate dehydrogenase	36 kDa	138	61	33	44	NO	NO	Cytoplasm/Soluble
GL50803_00103373	XP_001704112.1	Alpha-7.1 giardin (incorrect start codon according to transcriptome analysis)	33 kDa	122	58	31	33	NO	NO	Ca2+-bnding membrane association (Protein starts at 2nd Met)
GL50803_006430	XP_001706755.1	14-3-3 protein	29 kDa	116	51	33	32	NO	NO	Cytoplasm/Soluble
GL50803_0016453	XP_001708232.1	Carbamate kinase	34 kDa	115	38	47	30	NO	NO	Cytoplasm/Soluble
GL50803_002107	XP_001707068.1	Hypothetical protein 2107	36 kDa	109	45	31	33	NO	NO	Soluble/Mebranes/N-Myristoylation: MGXXXS/T
GL50803_0011129	XP_001704688.1	Hypothetical protein (Vacuolar protein sorting-associated protein IST1)	34 kDa	108	48	36	24	NO	NO	Cytoplasm/Soluble
GL50803_00112304	XP_001704547.1	Translation Elongation Factor 1-alpha	49 kDa	108	49	32	27	NO	NO	Cytoplasm/Soluble
GL50803_0016795	XP_001704753.2	Vacuolar protein sorting 4b (Vesicle-fusing ATPase)	53 kDa	100	44	31	25	NO	NO	Cytoplasm/Soluble
GL50803_0011043	XP_001710050.1	Fructose-bisphosphate aldolase	35 kDa	98	44	28	26	NO	NO	Cytoplasm/Soluble
GL50803_0011654	XP_001704310.1	Alpha-1 giardin	34 kDa	96	44	27	25	NO	NO	Ca2+-bnding membrane association
GL50803_0014225	XP_001709533.1	CXC-rich protein (it contains a M26 IgA1-specific Metallo-endopeptidase N-terminal domain)	189 kDa	96	55	13	28	1	YES	Cell membrane/S-Palmitoylation: Cluster C
GL50803_0017060	XP_001708927.1	Ankyrin repeat protein 1	66 kDa	95	50	12	33	NO	NO	Cytoplasm/Soluble
GL50803_007796	XP_001706958.1	Alpha-2 giardin	34 kDa	94	45	25	24	NO	NO	Ca2+-bnding membrane association
GL50803_006377	XP_001709448.1	Hypothetical protein (Myosin 2 Heavy Chain)	93 kDa	93	50	6	37	NO	NO	Cytoplasm/Soluble.
GL50803_0017143	XP_001709529.1	Pyruvate kinase	61 kDa	92	37	24	31	NO	NO	Cytoplasm/Soluble
GL50803_003206	XP_001704518.1	Pyruvate kinase	71 kDa	91	44	17	30	NO	NO	Cytoplasm/Soluble
GL50803_0021942	XP_001707257.1	NADP-specific glutamate dehydrogenase	50 kDa	89	35	30	24	NO	NO	Cytoplasm/Soluble
GL50803_0011118	XP_001709336.1	Enolase	48 kDa	88	36	30	22	NO	NO	Cytoplasm/Soluble
GL50803_0016867	XP_001704687.1	AAA family ATPase (CDC48)	96 kDa	85	49	8	28	NO	NO	Soluble/Membranes/S-Palmitoylation: Cluster B
GL50803_0014373	XP_001704962.1	Dynamin	80 kDa	83	38	20	25	NO	NO	Cytoplasm/Soluble
GL50803_00101291	XP_001707388.1	Beta-tubulin 1	50 kDa	81	43	23	15	NO	NO	Cytoskeleton
GL50803_0013608	XP_001705744.2	Acetyl-CoA synthetase	77 kDa	79	40	15	24	NO	NO	Cytoplasm/Soluble
GL50803_0024842	XP_001710163.1	Ankyrin repeat protein 1	201 kDa	78	39	16	23	NO	NO	Cytoplasm/Soluble
GL50803_00101906	XP_001705076.1	Vacuolar protein sorting 4a (Vesicle-fusing ATPase)	50 kDa	71	33	20	18	NO	NO	Cytoplasm/Soluble
GL50803_00114915	XP_001709702.1	Cysteine protease	70 kDa	71	29	27	15	1	YES	Cell membrane
GL50803_0014521	XP_001710116.1	Peroxiredoxin 1	23 kDa	71	27	22	22	NO	NO	Cytoplasm/Soluble
GL50803_00113450	XP_001708164.2	VSP with INR (VSP417-4; similar to VSP417)	73 kDa	68	39	29	0	1	YES	Cell membrane/S-Palmitoylation: Cluster C
GL50803_0017570	XP_001704820.1	Translation Elongation Factor 2	100 kDa	66	35	6	25	NO	NO	Cytoplasm/Soluble
GL50803_00112079	XP_001705720.1	Alpha-tubulin	51 kDa	62	27	21	14	NO	NO	Cytoskeleton
GL50803_009779	XP_001707342.1	Uridine phosphorylase 1	34 kDa	62	27	15	20	NO	NO	Cytoplasm/Soluble
GL50803_0015097	XP_001708706.2	Alpha-14 giardin	38 kDa	60	34	12	14	NO	NO	Ca2+-bnding membrane association
GL50803_0029327	XP_001709182.1	Vacuolar protein sorting 2 (Snf7)	23 kDa	60	27	15	18	NO	NO	Cytoplasm/Soluble
GL50803_0090872	XP_001706998.1	Phosphoglycerate kinase	44 kDa	58	23	22	13	NO	NO	Cytoplasm/Soluble
GL50803_0010255	XP_001709079.1	Translation Initiation Factor 4A	43 kDa	55	23	18	14	NO	NO	Cytoplasm/Soluble
GL50803_0017105	XP_001706763.1	Intraflagellar transport protein IFT172	215 kDa	53	28	11	14	NO	NO	Cytoplasm/Soluble
GL50803_00113553	XP_001706267.1	Kinase, NEK	72 kDa	52	25	7	20	NO	NO	Cytoplasm/Soluble
GL50803_0012830	XP_001708322.1	Hypothetical protein (Seven transmembrane protein)	28 kDa	52	22	19	11	7	NO	Cell membrane/S-Palmitoylation: Cluster B
GL50803_0017163	XP_001707838.1	Peptidyl-prolyl cis-trans isomerase B	18 kDa	51	19	14	18	NO	NO	Cytoplasm/Soluble
GL50803_001695	XP_001708893.1	Rab11	24 kDa	50	20	14	16	NO	NO	Golgi/Cell membrane
GL50803_009157	XP_001708584.1	Hypothetical protein	31 kDa	48	20	12	16	NO	NO	Cytoplasm/Soluble
GL50803_00103454	XP_001707282.1	High cysteine membrane protein Group 1	79 kDa	46	21	13	12	1	YES	Cell membrane
GL50803_0011683	XP_001708837.1	Alpha-3 giardin	33 kDa	45	20	12	13	NO	NO	Ca2+-bnding membrane association
GL50803_009558	XP_001704426.1	Rab1a	23 kDa	45	15	15	15	NO	NO	Soluble/Membranes/S-Geranylgeranylation: CC/CXC
GL50803_008044	XP_001704065.1	Seven transmembrane protein 1 (PQ-loop repeat-containing protein/Lysosomal amino acid transporter 1)	35 kDa	44	14	18	12	7	NO	Cell membrane/S-Palmitoylation: Cluster B
GL50803_0011301	XP_001706095.1	Nucleoside diphosphate kinase	17 kDa	43	15	17	11	NO	NO	Cytoplasm/Soluble
GL50803_0014285	XP_001707581.1	Malate dehydrogenase	62 kDa	43	16	19	8	NO	NO	Cytoplasm/Soluble
GL50803_005346	XP_001707554.1	Kinase, NEK	55 kDa	43	19	11	13	NO	NO	Cytoplasm/Soluble
GL50803_009704	XP_001704614.1	Transketolase	78 kDa	42	19	7	16	NO	NO	Cytoplasm/Soluble
GL50803_00112846	XP_001709752.1	Kinesin-3	121 kDa	41	24	7	10	NO	NO	Cytoskeleton
GL50803_0060750	XP_037902038.1	Hypothetical protein	24 kDa	39	14	15	10	4	NO	Cell Membrane
GL50803_0010358	XP_001707670.1	A-type flavoprotein	47 kDa	38	18	9	11	NO	NO	Cytoplasm/Soluble
GL50803_0033769	XP_001707974.2	NADH oxidase	50 kDa	38	15	14	9	NO	NO	Cytoplasm/Soluble
GL50803_007532	XP_001704135.1	V-type ATP synthase subunit A	72 kDa	37	18	6	13	NO	NO	Cytoplasm/Soluble
GL50803_0087202	XP_001706451.2	TPR repeat family protein (IFT complex B)	75 kDa	37	20	7	10	NO	NO	Cytoplasm/Soluble
GL50803_0012150	XP_001704525.1	Alanine aminotransferase	58 kDa	36	15	14	7	NO	NO	Cytoplasm/Soluble
GL50803_004026	XP_001704843.1	Alpha-19 giardin	48 kDa	36	18	6	12	NO	NO	Ca2+-bnding membrane association
GL50803_008805	XP_001707209.1	Kinase, SCY1 (Pseudokinase domain of Scy1-like protein)	103 kDa	36	21	0	15	NO	NO	Cytoplasm/Soluble
GL50803_0016125	XP_001707988.1	FAD-dependent glycerol-3-phosphate dehydrogenase	119 kDa	34	14	9	11	NO	NO	Cytoplasm/Soluble
GL50803_0016353	XP_001709409.1	Hypothetical protein (Vacuolar protein sorting-associated protein 18)	84 kDa	34	15	7	12	1	NO	Membranes
GL50803_00137713	XP_001708086.1	Hypothetical protein	136 kDa	33	17	9	7	5	NO	PVs/Membranes
GL50803_0016375	XP_001705144.1	Intraflagellar transport protein IFT56	60 kDa	33	16	10	7	NO	NO	Cytoplasm/Soluble
GL50803_0022850	XP_001705161.1	Kinase, CMGC MAPK (ERK)	41 kDa	33	15	11	7	NO	NO	Cytoplasm/Soluble
GL50803_0027310	XP_001704357.1	Stress-induced-phosphoprotein 1 (Hsp70-Hsp90 Organizing Protein STI1/HOP)	65 kDa	33	16	8	9	NO	NO	Cytoplasm/Soluble
GL50803_005810	XP_001705592.1	Pyridoxamine 5'-phosphate oxidase	15 kDa	33	15	8	10	NO	NO	Cytoplasm/Soluble
GL50803_007789	XP_001704979.1	ADP-ribosylation factor 1 (ARF1)	22 kDa	33	14	10	9	NO	NO	Golgi/Cell membrane/N-Myristoylation: MGXXXS/T
GL50803_009750	XP_001707596.1	Intraflagellar transport protein IFT74/72	63 kDa	33	14	7	12	NO	NO	Membrane. Miristoylated.
GL50803_0015214	XP_001709139.1	Serine/threonine-protein phosphatase (Calcineurin-like phosphoesterase)	35 kDa	32	16	8	8	NO	NO	Cytoplasm/Soluble
GL50803_008496	XP_001705771.1	Rac/Rho-like protein	24 kDa	32	13	12	7	NO	NO	Soluble/Membranes/S-Geranylgeranylation: CAAX
GL50803_0014614	XP_001704055.1	Eukaryotic Translation Initiation Factor 5A	17 kDa	31	13	9	9	NO	NO	Cytoplasm/Soluble
GL50803_0017451	XP_001708575.1	Deoxynucleoside kinase	29 kDa	31	9	13	9	NO	NO	Cytoplasm/Soluble
GL50803_003331	XP_001707118.1	Malate dehydrogenase	35 kDa	31	14	8	9	NO	NO	Cytoplasm/Soluble
GL50803_007439	XP_001704098.1	Ser/Thr phosphatase PP2A regulatory subunit A	72 kDa	31	12	10	9	NO	NO	Cytoplasm/Soluble
GL50803_008826	XP_001706734.1	Glucokinase	38 kDa	31	13	10	8	NO	NO	Cytoplasm/Soluble
GL50803_0015106	XP_001708448.1	Importin Beta-3 subunit	128 kDa	30	16	4	10	NO	NO	Cytoplasm/Soluble
GL50803_0015297	XP_001709091.1	Ribokinase	37 kDa	30	15	7	8	NO	NO	Cytoplasm/Soluble
GL50803_0016504	XP_001708307.1	Hypothetical protein	97 kDa	30	15	6	9	NO	NO	Cytoplasm/Soluble
GL50803_007244	XP_001709157.1	Hypothetical protein	21 kDa	30	10	13	7	3	NO	Membranes/S-Palmitoylation: Cluster B
GL50803_007843	XP_001709708.1	Hypothetical protein	22 kDa	30	14	10	6	NO	NO	Nuclear?
GL50803_0014551	XP_001706961.1	Alpha-6 giardin	33 kDa	29	13	9	7	NO	NO	Ca2+-bnding membrane association
GL50803_0016412	XP_001705621.1	Heat-shock protein (105/110 kDa heat shock proteins)	95 kDa	29	19	0	10	NO	NO	Cytoplasm/Soluble
GL50803_00103437	XP_001704289.1	Alpha-9 giardin	34 kDa	28	13	9	6	NO	NO	Ca2+-bnding membrane association
GL50803_0010429	XP_001706046.1	Wos2 protein (p23 HSP)	21 kDa	28	9	12	7	NO	NO	Cytoplasm/Soluble
GL50803_00112831	XP_001709779.1	Cysteine protease	70 kDa	28	28	0	0	1	Yes	Cell Membrane
GL50803_0015411	XP_001707032.1	Kinase, NEK	78 kDa	28	9	11	8	NO	NO	Cytoplasm/Soluble
GL50803_0016916	XP_001708491.1	Hypothetical protein (Cys-rich domain of Ephrin receptor and Calcium-sensing receptor)	187 kDa	28	11	8	9	1	YES	Cell membrane
GL50803_005649	XP_001705104.2	Alpha-10 giardin	34 kDa	28	10	11	7	NO	NO	Ca2+-bnding membrane association/S-Geranylgeranylation: CC/CXC
GL50803_008407	XP_001705176.1	Aminoacyl-histidine dipeptidase	55 kDa	28	15	7	6	NO	NO	Cytoplasm/Soluble
GL50803_009115	XP_001708857.1	Glucose-6-phosphate isomerase	64 kDa	28	15	4	9	NO	NO	Cytoplasm/Soluble
GL50803_0016653	XP_001707556.1	FYVE zinc finger domain-containing protein (EEA1)	103 kDa	27	10	9	8	NO	NO	Cytoplasm/Soluble
GL50803_004197	XP_001705528.1	Phosphatidylinositol transfer protein alpha isoform	39 kDa	27	13	7	7	NO	NO	Cytoplasm/Soluble
GL50803_00101074	XP_001706983.1	VSP 9B10-A	77 kDa	26	12	9	5	1	YES	Cell membrane/S-Palmitoylation: Cluster C
GL50803_00113656	XP_001704953.1	Cysteine protease	70 kDa	26	0	26	0	1	YES	PVs/Cell membrane
GL50803_00137618	XP_001709528.2	VSP 9B10-like	76 kDa	26	11	15	0	1	YES	Cell membrane/S-Palmitoylation: Cluster C
GL50803_0016235	XP_001705269.2	Kinase, CAMK CAMKL	38 kDa	26	13	5	8	NO	NO	Cytoplasm/Soluble
GL50803_008822	XP_001706738.1	2,3-bisphosphoglycerate-independent phosphoglycerate mutase	65 kDa	26	18	0	8	NO	NO	Cytoplasm/Soluble
GL50803_0013998	XP_001705100.1	Threonyl-tRNA synthetase	79 kDa	25	17	0	8	NO	NO	Cytoplasm/Soluble
GL50803_0014993	XP_001707507.1	Diphosphate-fructose-6-phosphate 1-phosphotransferase	60 kDa	25	15	10	0	NO	NO	Cytoplasm/Soluble
GL50803_0015869	XP_001705159.1	GTP-binding nuclear protein RAN/TC4	25 kDa	25	11	7	7	NO	NO	Nuclear Envelope
GL50803_0016636	XP_001709135.1	Rab2b	25 kDa	25	14	8	3	NO	NO	Soluble/Membranes/S-Geranylgeranylation: CC/CXC
GL50803_0017223	XP_001708452.1	Intraflagellar transport protein IFT80	115 kDa	25	16	5	4	1	NO	Membranes
GL50803_008903	XP_001707895.1	Copine I	29 kDa	25	10	7	8	NO	NO	Cytoplasm/Soluble
GL50803_0014567	XP_001709709.2	Hypothetical protein	21 kDa	24	11	7	6	NO	NO	Nuclear?
GL50803_0015472	XP_001708833.1	Vacuolar protein sorting 46a	20 kDa	24	11	7	6	NO	NO	Cytoplasm/Soluble. Potential myristoylation.
GL50803_0017153	XP_001705101.1	Alpha-11 giardin	35 kDa	24	6	13	5	NO	NO	Ca2+-bnding membrane association/S-Geranylgeranylation: CAAX
GL50803_0017251	XP_001708383.1	Intraflagellar transport protein IFT140	212 kDa	24	13	3	8	2	NO	Membranes
GL50803_0017254	XP_001708370.1	Phosphoglucomutase	74 kDa	24	11	5	8	NO	NO	Cytoplasm/Soluble
GL50803_005643	XP_001704895.1	Kinase, NEK	76 kDa	24	17	2	5	NO	NO	Cytoplasm/Soluble
GL50803_0014469	XP_001706385.1	R-SNARE 3	26 kDa	23	10	8	5	2	NO	Cell membrane
GL50803_0015428	XP_001709924.1	Intraflagellar transport protein IFT81	76 kDa	23	10	5	8	NO	NO	Cytoplasm/Soluble
GL50803_0015567	XP_001707297.1	Rab2a	24 kDa	23	13	5	5	NO	NO	Soluble/Membranes/S-Geranylgeranylation: CC/CXC
GL50803_0033629	XP_001706002.1	Hypothetical protein	41 kDa	23	13	4	6	NO	NO	Cytoplasm/Soluble
GL50803_007195	XP_001705324.1	Glutamate synthase	98 kDa	23	13	0	10	NO	NO	Cytoplasm/Soluble
GL50803_0087817	XP_001707185.2	WD40 repeat protein	168 kDa	23	16	0	7	NO	NO	Cytoplasm/Soluble
GL50803_0091056	XP_001709849.1	Aspartate aminotransferase	48 kDa	23	9	8	6	NO	NO	Cytoplasm/Soluble
GL50803_0011354	XP_001707252.1	Hypothetical protein	30 kDa	22	11	5	6	NO	NO	Cytoplasm/Soluble
GL50803_0016660	XP_001705562.2	Intraflagellar transport protein IFT88	93 kDa	22	16	0	6	NO	NO	Cytoplasm/Soluble
GL50803_0027925	XP_001709481.1	Ankyrin repeat protein 1	88 kDa	22	10	6	6	NO	NO	Cytoplasm/Soluble
GL50803_008348	XP_001705959.1	Hypothetical protein	23 kDa	22	9	7	6	NO	NO	Cytoplasm/Soluble
GL50803_0090710	XP_001707798.1	Vacuolar protein sorting 22	27 kDa	21	9	6	6	NO	NO	Cytoplasm/Soluble
GL50803_009827	XP_001707168.1	Thioredoxin reductase	34 kDa	21	8	4	9	NO	NO	Cytoplasm/Soluble
GL50803_00104250	XP_001709555.1	Thioredoxin	14 kDa	20	7	8	5	NO	NO	Cytoplasm/Soluble
GL50803_0014318	XP_037901945.1	Hypothetical protein (Fatty acid-binding protein)	26 kDa	20	7	6	7	NO	NO	Cytoplasm/Soluble
GL50803_008944	XP_001708211.1	GTPase SAR1-like (Intraflagellar transport protein 22/Rab27a)	21 kDa	20	8	5	7	NO	NO	Cytoplasm/Soluble
GL50803_009413	XP_001707782.1	Protein disulfide isomerase PDI2	50 kDa	20	10	6	4	1	YES	Endoplasmic reticulum membranes
GL50803_0017255	XP_001708365.1	Hypothetical protein	74 kDa	19	10	5	4	NO	NO	Cytoplasm/Soluble
GL50803_0017333	XP_001706504.1	Kinesin-2 (KIF3A)	80 kDa	19	10	2	7	NO	NO	Cytoskeleton
GL50803_002483	XP_001708997.1	Kinase, NEK	57 kDa	19	10	6	3	NO	NO	Cytoplasm/Soluble
GL50803_0028962	XP_001705498.1	Hypothetical protein (Glycosaminoglycan binding protein)	34 kDa	19	7	8	4	1	YES	Cell membrane
GL50803_008329	XP_001707049.1	Vacuolar protein sorting 25	21 kDa	19	8	6	5	NO	NO	Cytoplasm/Soluble
GL50803_0010882	XP_001705731.1	Hypothetical protein	33 kDa	18	10	4	4	NO	NO	Cytoplasm/Soluble
GL50803_0011540	XP_001709926.1	Hexose transporter	56 kDa	18	7	3	8	11	YES	Cell membrane/N-Myristoylation: MGXXXS/T
GL50803_0014713	XP_001709844.1	Intraflagellar transport protein IFT57	41 kDa	18	10	4	4	NO	NO	Cytoplasm/Soluble
GL50803_0016547	XP_001706722.1	Intraflagellar transport protein IFT122	188 kDa	18	10	3	5	NO	NO	Cytoplasm/Soluble
GL50803_0016717	XP_001707609.1	START domain-containing protein (Lipid transfer and exchange)	29 kDa	18	9	7	2	NO	NO	Cytoplasm/Soluble
GL50803_0016802	XP_001709931.1	Kinase, CMGC CDK	33 kDa	18	8	7	3	NO	NO	Cytoplasm/Soluble
GL50803_0095549	XP_001710151.1	Kinase, NEK	85 kDa	18	8	3	7	NO	NO	Cytoplasm/Soluble
GL50803_0014045	XP_001706065.1	Hypothetical protein (Preimplantation protein 3/Glutamate carboxypeptidase II)	36 kDa	17	9	3	5	NO	NO	Cytoplasm/Soluble
GL50803_0015409	XP_001707030.1	Kinase, NEK	57 kDa	17	8	9	0	NO	NO	Cytoplasm/Soluble
GL50803_005795	XP_001707182.1	Leucine-rich repeat protein 1	85 kDa	17	3	8	6	NO	YES	Secretory/Extracellular
GL50803_0093938	XP_001706830.1	Triosephosphate isomerase, cytosolic	28 kDa	17	7	5	5	NO	NO	Cytoplasm/Soluble
GL50803_0010881	XP_001705730.1	WD40 repeat protein	56 kDa	16	7	4	5	NO	NO	Cytoplasm/Soluble
GL50803_0010939	XP_001705239.2	Kelch motifs-containing protein	38 kDa	16	6	5	5	NO	NO	Cytoplasm/Soluble
GL50803_0014846	XP_001704248.1	Hypothetical protein	117 kDa	16	9	0	7	NO	NO	Cytoplasm/Soluble
GL50803_0015252	XP_001705864.2	Ubiquitin-conjugating enzyme E2	19 kDa	16	7	4	5	NO	NO	Cytoplasm/Soluble
GL50803_0016945	XP_001709959.1	Kinesin-13	80 kDa	16	12	0	4	NO	NO	Cytoplasm/Soluble
GL50803_0017195	XP_001706846.1	Hypothetical protein (Adaptin ear-binding coat-associated protein NECAP)	19 kDa	16	7	5	4	NO	NO	Cytoplasm/Soluble
GL50803_0017400	XP_001708629.1	Cyclin (PHO80-like cyclin)	35 kDa	16	12	2	2	NO	NO	Cytoplasm/Soluble
GL50803_003042	XP_001706319.1	Hybrid cluster protein (Hydroxylamine reductase/Prismane)	63 kDa	16	9	4	3	NO	NO	Cytoplasm/Soluble
GL50803_0060774	XP_037902062.1	Hypothetical protein	136 kDa	16	16	0	0	5	NO	Membranes
GL50803_007110	XP_001706718.1	Ubiquitin	9 kDa	16	8	4	4	NO	NO	Cytoplasm/Soluble
GL50803_007323	XP_001706906.1	Vacuolar protein sorting 24 (Snf7)	23 kDa	16	7	6	3	NO	NO	Soluble/Membranes/N-Myristoylation: MGXXXS/T
GL50803_009808	XP_001705493.1	Chaperone protein DnaJ subfamily A	45 kDa	16	10	6	0	NO	NO	Nuclear?
GL50803_00102101	XP_001709737.1	Kinesin-3	115 kDa	15	15	0	0	NO	NO	Cytoplasm/Soluble
GL50803_00102813	XP_001708396.1	Ankyrin repeat protein 1	37 kDa	15	5	6	4	NO	NO	Cytoplasm/Soluble
GL50803_0011100	XP_001709351.1	Tetratricopeptide repeat-containing protein	201 kDa	15	9	0	6	2	NO	Membranes
GL50803_0016824	XP_001707357.1	Kinase, NEK	91 kDa	15	8	3	4	NO	NO	Cytoplasm/Soluble
GL50803_0017090	XP_001705774.1	Trophozoite antigen GTA-1(SAM (Sterile alpha motif protein)	21 kDa	15	9	6	0	NO	NO	Cytoplasm/Soluble
GL50803_0017563	XP_001704800.1	Kinase, CMGC MAPK (ERK)	44 kDa	15	9	0	6	NO	NO	Cytoplasm/Soluble
GL50803_002201	XP_001704037.1	Hypothetical protein	28 kDa	15	5	10	0	NO	NO	Nuclear?
GL50803_0061550	XP_037901550.1	Superoxide reductase (Desulfoferredoxin)	13 kDa	15	5	6	4	NO	NO	Cytoplasm/Soluble
GL50803_009861	XP_001706436.1	Hypothetical protein (Importin Alpha 1A)	43 kDa	15	9	6	0	NO	NO	Cytoplasmic/Soluble
GL50803_0010822	XP_001709096.1	WD40 repeat protein (WD repeat domain phosphoinositide-interacting protein)	39 kDa	14	6	5	3	NO	NO	Cytoplasm/Soluble
GL50803_0013272	XP_001705276.1	Uridine nucleosidase	40 kDa	14	6	5	3	NO	NO	Cytoplasm/Soluble
GL50803_0014584	XP_001710099.1	Kelch motifs-containing protein (Midasin)	110 kDa	14	10	0	4	NO	NO	Cytoplasm/Soluble
GL50803_0014586	XP_001704113.2	VSP	74 kDa	14	0	14	0	1	YES	Cell membrane/S-Palmitoylation: Cluster C
GL50803_0015397	XP_001708623.1	Kinase, CMGC CDK	38 kDa	14	7	4	3	NO	NO	Cytoplasm/Soluble
GL50803_0015847	XP_001704107.1	Hypothetical protein	29 kDa	14	4	5	5	NO	NO	Cytoplasm/Soluble
GL50803_0017625	XP_001704515.1	Kinase, CMGC GSK	40 kDa	14	8	3	3	NO	NO	Cytoplasm/Soluble
GL50803_006226	XP_001705977.1	Glycogen phosphorylase	105 kDa	14	8	0	6	NO	NO	Cytoplasm/Soluble
GL50803_007422	XP_001704323.1	Hypothetical protein	69 kDa	14	9	0	5	NO	NO	Cytoplasm/Soluble
GL50803_009421	XP_001707788.1	Kinase, NEK	64 kDa	14	7	2	5	NO	NO	Cytoplasm/Soluble
GL50803_0011380	XP_001707019.1	Hypothetical protein	52 kDa	13	8	0	5	NO	NO	Cytoplasm/Soluble
GL50803_00114623	XP_001704490.1	EamA-like transporter family protein (Nucleotide sugar transporter)	46 kDa	13	6	5	2	10	NO	Cell membrane
GL50803_0016384	XP_001704993.1	Hypothetical protein	27 kDa	13	4	5	4	4	NO	PVs/Membranes
GL50803_003593	XP_001705763.1	Alcohol dehydrogenase 3	45 kDa	13	5	5	3	NO	NO	Cytoplasm/Soluble
GL50803_006633	XP_001709477.1	Farnesyl diphosphate synthase	46 kDa	13	8	0	5	NO	NO	Cytoplasm/Soluble
GL50803_007588	XP_001705112.1	Serine/threonine protein phosphatase 7 (Calcineurin-like phosphoesterase)	47 kDa	13	6	5	2	NO	NO	Soluble/Membranes/N-Myristoylation: MGXXXS/T
GL50803_0088960	XP_001707541.2	Hypothetical protein	22 kDa	13	6	7	0	4	NO	Membranes
GL50803_0011299	XP_001706096.1	Amino acid transporter	64 kDa	12	6	6	0	11	NO	Cell membrane
GL50803_0012853	XP_001704793.2	Molybdopterin biosynthesis MoeB protein (Ubiquitin-like modifier activating enzyme)	30 kDa	12	7	2	3	NO	NO	Cytoplasm/Soluble
GL50803_0016818	XP_001707535.1	Glycine-, glutamate-, thienylcyclohexylpiperidine-binding protein	122 kDa	12	9	0	3	NO	NO	Cytoplasm/Soluble
GL50803_0017063	XP_001708948.1	Pyruvate-flavodoxin oxidoreductase	132 kDa	12	7	0	5	NO	NO	Cytoplasm/Soluble
GL50803_003417	XP_001706619.1	Preimplantation protein 3 (MOB kinase activator family MOB1)	27 kDa	12	9	3	0	NO	NO	Cytoplasm/Soluble
GL50803_003643	XP_001708385.1	FKBP-type peptidyl-prolyl cis-trans isomerase	38 kDa	12	7	5	0	NO	NO	Cytoplasm/Soluble
GL50803_007522	XP_001706394.1	Eukaryotic traslation initiation factor 5C	47 kDa	12	9	0	3	NO	NO	Cytoplasm/Soluble
GL50803_008528	XP_001706561.1	Hypothetical protein	57 kDa	12	6	3	3	NO	NO	Soluble/Membranes/N-Myristoylation: MGXXXS/T
GL50803_008682	XP_001704441.1	6-phosphogluconolactonase (Glucose-6-phosphate 1-dehydrogenase)	83 kDa	12	8	0	4	NO	NO	Cytoplasm/Soluble
GL50803_00102438	XP_001708561.1	Cell membrane calcium-transporting ATPase 2	85 kDa	11	5	6	0	10	NO	Cell membrane
GL50803_00114777	XP_001708438.1	Major facilitator superfamily transporter (Sugar transporter)	73 kDa	11	7	4	0	12	NO	Cell membrane
GL50803_0011495	XP_001706989.1	Rab GDI	53 kDa	11	6	3	2	NO	NO	Cytoplasm/Soluble
GL50803_0014004	XP_001704340.1	Kinase, CMGC RCK (Long-flagella protein kinase)	60 kDa	11	4	3	4	NO	NO	Nuclear?
GL50803_0015347	XP_001704686.1	Glycosaminoglycan polysaccharide lyase	113 kDa	11	8	0	3	1	YES	Membranes
GL50803_0016745	XP_001708061.1	Axoneme-associated protein GASP-180	116 kDa	11	5	0	6	NO	NO	Cytoplasm/Soluble
GL50803_0017053	XP_001705792.1	Ankyrin repeat protein 1	114 kDa	11	9	0	2	NO	NO	Cytoplasm/Soluble
GL50803_0017224	XP_001708446.1	Alpha-SNAP	33 kDa	11	6	2	3	NO	NO	Cytoplasm/Soluble
GL50803_0024662	XP_001708261.1	L-serine dehydratase	57 kDa	11	5	2	4	NO	NO	Cytoplasm/Soluble
GL50803_007188	XP_001705320.1	Hypothetical protein	116 kDa	11	5	2	4	1	YES	Cell membrane
GL50803_008692	XP_001704451.1	Hypothetical protein (CBS domains that bind AMP, ATP and S-AdoMet)	37 kDa	11	5	4	2	NO	NO	Cytoplasm/Soluble
GL50803_009098	XP_001708788.1	MT associated TRAF3 interacting protein	52 kDa	11	6	5	0	NO	NO	Nuclear?
GL50803_0096670	XP_001704639.1	Sodium/potassium-transporting ATPase subunit alpha	148 kDa	11	8	0	3	8	NO	Membranes
GL50803_00d40995	XP_037902070.1	IFT complex B	45 kDa	11	8	0	3	NO	NO	Cytoplasm/Soluble
GL50803_0012216	XP_001705680.1	Vacuolar proton pump ATPase subunit B	55 kDa	10	4	6	0	NO	NO	Cytoplasm/Soluble
GL50803_00137612	XP_001704852.2	VSP	75 kDa	10	10	0	0	1	YES	Cell membrane/S-Palmitoylation: Cluster C
GL50803_0013903	XP_001708013.1	Hypothetical protein	81 kDa	10	7	0	3	NO	NO	Soluble/Membranes/N-Myristoylation: MGXXXS/T
GL50803_0016969	XP_001708738.1	RAN binding protein 1	19 kDa	10	6	4	0	NO	NO	Nuclear envelope
GL50803_0017327	XP_001706477.1	Xaa-Pro dipeptidase	50 kDa	10	7	3	0	NO	NO	Cytoplasm/Soluble
GL50803_00d7183	XP_037901782.1	Kinase, NEK	87 kDa	10	5	0	5	NO	NO	Cytoplasm/Soluble
GL50803_00116477	XP_001705078.1	VSP	76 kDa	9	4	5	0	1	YES	Cell membrane/S-Palmitoylation: Cluster C
GL50803_0015218	XP_001709144.1	WD40 repeat protein	84 kDa	9	9	0	0	NO	NO	Cytoplasm/Soluble
GL50803_0015956	XP_001707090.1	WD40 repeat protein	67 kDa	9	4	2	3	NO	NO	Cytoplasm/Soluble
GL50803_0016779	XP_001704582.1	Cathepsin B	33 kDa	9	0	6	3	NO	YES	Secretory/Extracellular
GL50803_0017054	XP_001705794.1	60S acidic ribosomal protein P0	35 kDa	9	7	0	2	NO	NO	Cytoplasm/Soluble
GL50803_0017566	XP_001704810.1	Kinase, CAMK CAMKL (Non-specific serine/threonine protein kinase, calcium-binding)	71 kDa	9	5	0	4	NO	NO	Cytoplasm/Soluble
GL50803_0022165	XP_001704049.1	Kinase, STE STE7 (Mitogen-Activated Protein Kinase Kinase)	40 kDa	9	5	0	4	NO	NO	Cytoplasmic/Soluble
GL50803_0022543	XP_001707920.1	Hypothetical protein	147 kDa	9	5	0	4	2	NO	Membranes
GL50803_007242	XP_001709160.1	Hypothetical protein	27 kDa	9	2	7	0	3	NO	Membranes
GL50803_007766	XP_001707613.1	Ribosomal protein SA	28 kDa	9	4	3	2	NO	NO	Cytoplasm/Soluble
GL50803_0086511	XP_001710279.2	Acyl-CoA synthetase (NDP forming)	99 kDa	9	6	0	3	NO	NO	Cytoplasm/Soluble
GL50803_0087519	XP_001709684.2	Hypothetical protein	34 kDa	9	3	6	0	1	YES	Membranes
GL50803_0093548	XP_001704922.1	Phospholipase B	63 kDa	9	3	3	3	NO	YES	Secretory/Extracellular
GL50803_009719	XP_001709257.1	FAD/FMN dependent oxidoreductase	47 kDa	9	6	3	0	NO	NO	Cytoplasm/Soluble
GL50803_009807	XP_001705494.1	Hypothetical protein (RING-finger-containing E3 ubiquitin ligase)	155 kDa	9	9	0	0	NO	NO	Cytoplasm/Soluble
GL50803_009848	XP_001706428.1	Dynein light chain LC8	10 kDa	9	5	4	0	NO	NO	Cytoplasm/Soluble
GL50803_00101534	XP_001708720.1	Kinase, NEK	31 kDa	8	4	2	2	NO	NO	Cytoplasm/Soluble. Potential farnesylation.
GL50803_0010856	XP_001709170.2	Alpha-SNAP	31 kDa	8	4	4	0	NO	NO	Cytoplasm/Soluble
GL50803_00115052	XP_001706223.1	Multidrug resistance-associated protein 1/ABC transporter ATPase	179 kDa	8	6	0	2	12	NO	Membranes
GL50803_0013273	XP_001705275.1	Axonemal dynein light chain	27 kDa	8	6	0	2	NO	NO	Cytoplasm/Soluble
GL50803_0015514	XP_001710031.1	Kinase, STE STE20 (Mitogen-Activated Protein Kinase Kinase)	58 kDa	8	5	0	3	NO	NO	Cytoplasm/Soluble
GL50803_0016709	XP_001706986.1	WD40 repeat protein (Intraciliary retrograde transport protein)	213 kDa	8	5	0	3	4	NO	Membranes
GL50803_002933	XP_001704643.1	Programmed cell death protein-like protein (Penta-EF hand, calcium binding protein/ALG2)	20 kDa	8	3	2	3	NO	NO	Cytoplasm/Soluble
GL50803_0032399	XP_001709099.2	Hypothetical protein	43 kDa	8	4	2	2	NO	NO	Soluble/Membranes/N-Myristoylation: MGXXXS/T and/or S-Palmitoylation: Cluster B
GL50803_00101278	XP_001707402.1	Hypothetical protein	150 kDa	7	5	0	2	NO	NO	Cytoplasm/Soluble
GL50803_0010238	XP_001704735.1	Glycosaminoglycan polysaccharide lyase	113 kDa	7	7	0	0	1	YES	Membranes
GL50803_00112076	XP_001705714.1	Kinase, CDC7	190 kDa	7	7	0	0	NO	NO	Cytoplasm/Soluble
GL50803_00112885	XP_001704321.1	Adenine phosphoribosyltransferase	19 kDa	7	3	4	0	NO	NO	Cytoplasm/Soluble
GL50803_00114609	XP_001708704.1	Pyruvate-flavodoxin oxidoreductase	139 kDa	7	7	0	0	NO	NO	Cytoplasm/Soluble
GL50803_00137617	XP_001707422.1	VSP	76 kDa	7	0	7	0	1	YES	Cell membrane/S-Palmitoylation: Cluster C
GL50803_00137703	XP_001708889.1	Ankyrin repeat protein 1	57 kDa	7	5	0	2	NO	NO	Cytoplasm/Soluble
GL50803_0014392	XP_001708073.1	Metallo-beta-lactamase superfamily protein/thiolesterases	35 kDa	7	5	2	0	NO	NO	Cytoplasm/Soluble
GL50803_0014704	XP_001709395.1	Hypothetical protein (Importin Beta-1)	110 kDa	7	7	0	0	2	YES	Membranes
GL50803_0016667	XP_001709605.1	Acyl-CoA synthetase	99 kDa	7	4	3	0	NO	NO	Cytoplasm/Soluble
GL50803_0016707	XP_001706997.1	Clusterin-associated protein 1	49 kDa	7	5	0	2	NO	NO	Cytoplasm/Soluble
GL50803_0021750	XP_001709152.1	Ribose-phosphate pyrophosphokinase	41 kDa	7	5	0	2	NO	NO	Cytoplasm/Soluble
GL50803_0025205	XP_001705283.1	Hypothetical protein (Pecanex homolog) GL50803_0010868	136 kDa	7	4	0	3	15	NO	Membranes
GL50803_0032658	XP_001708564.1	Cell membrane calcium-transporting ATPase 2 (PMR1/SERCA-type)	120 kDa	7	4	0	3	10	NO	Cell Membrane
GL50803_0032730	XP_001706701.1	Hypothetical protein (C-terminal Ubiquitin-protein ligase E3 domain)	188 kDa	7	7	0	0	7	NO	Membranes/S-Palmitoylation: Cluster B
GL50803_0041927	XP_001707694.1	Rab GTPase-like family protein	19 kDa	7	2	5	0	NO	NO	Golgi/Cell membrane
GL50803_004653	XP_001706503.1	Serpin 1	39 kDa	7	7	0	0	NO	NO	Cytoplasm/Soluble
GL50803_006242	XP_001708022.1	Translationally controlled tumor protein-like protein	17 kDa	7	3	2	2	NO	NO	Cytoplasm/Soluble
GL50803_007962	XP_001707141.1	20S proteasome alpha subunit 6	28 kDa	7	3	2	2	NO	NO	Cytoplasm/Soluble
GL50803_008118	XP_001705992.1	Ribosomal protein S2	27 kDa	7	3	4	0	NO	NO	Cytoplasm/Soluble
GL50803_009658	XP_001704008.1	Kinase, NEK	35 kDa	7	5	0	2	NO	NO	Cytoplasm/Soluble
GL50803_00101501	XP_001710069.1	Seryl-tRNA synthetase	52 kDa	6	6	0	0	NO	NO	Cytoplasm/Soluble
GL50803_0010708	XP_001707722.1	Sir2 family protein/Histone deacetylase	75 kDa	6	6	0	0	NO	NO	Cytoplasm/Soluble
GL50803_0010829	XP_001709089.1	Glucosamine-6-phosphate deaminase	29 kDa	6	4	2	0	NO	NO	Cytoplasm/Soluble
GL50803_0011309	XP_001706084.1	High cysteine membrane protein Group 1	140 kDa	6	6	0	0	1	YES	Cell membrane
GL50803_00114497	XP_001706023.1	Hypothetical protein	116 kDa	6	4	0	2	NO	NO	Cytoplasm/Soluble
GL50803_00114776	XP_001704291.2	Vesicle-fusing ATPase	87 kDa	6	6	0	0	NO	NO	Cytoplasm/Soluble
GL50803_0016443	XP_001708422.1	Protein phosphatase 2A B' regulatory subunit Wdb1	93 kDa	6	4	0	2	NO	NO	Cytoplasm/Soluble
GL50803_0016456	XP_001708236.1	Kinesin-2	73 kDa	6	6	0	0	NO	NO	Cytoplasm/Soluble
GL50803_0033218	XP_001706241.1	Dynein intermediate chain	84 kDa	6	6	0	0	NO	NO	Cytoplasm/Soluble
GL50803_003581	XP_001704871.1	Intraflagellar transport complex B, subunit 20	15 kDa	6	3	3	0	NO	NO	Cytoplasm/Soluble
GL50803_0040496	XP_001707389.1	IAD-4 Dynein heavy chain (BAR domain)	553 kDa	6	6	0	0	NO	NO	Cytoplasm/Soluble
GL50803_004149	XP_001706123.1	Homing endonuclease	50 kDa	6	4	2	0	NO	NO	Cytoplasm/Soluble
GL50803_004812	XP_001705425.1	Beta-giardin	31 kDa	6	3	3	0	NO	NO	Cytoskeleton
GL50803_0060213	XP_037902190.1	Hypothetical protein	186 kDa	6	6	0	0	NO	NO	Cytoplasm/Soluble
GL50803_0060647	XP_037901982.1	Hypothetical protein (Zinc-dependent methallo proteinase, putative)	172 kDa	6	3	0	3	1	YES	Membranes
GL50803_006563	XP_001706678.1	Uracil phosphoribosyltransferase	23 kDa	6	4	0	2	NO	NO	Cytoplasm/Soluble
GL50803_009030	XP_001704232.1	Ankyrin repeat protein 1	37 kDa	6	3	3	0	NO	NO	Cytoplasm/Soluble
GL50803_0092645	XP_001706829.1	5' Nucleotidase family protein	67 kDa	6	4	2	0	1	YES	Cell membrane/S-Palmitoylation: Cluster C
GL50803_0010229	XP_001704729.2	Hypothetical protein	59 kDa	5	5	0	0	NO	NO	Cytoplasm/Soluble
GL50803_00104150	XP_001705776.1	Kinase, PLK	77 kDa	5	5	0	0	NO	NO	Cytoplasm/Soluble
GL50803_0010572	XP_001706464.1	Hypothetical protein	35 kDa	5	0	5	0	1	YES	Cell membrane/Membranes
GL50803_00113284	XP_001705806.1	Ankyrin repeat protein 2	28 kDa	5	5	0	0	NO	NO	Cytoplasm/Soluble
GL50803_00114246	XP_001708009.1	GTP dependent nucleic acid binding protein	45 kDa	5	5	0	0	NO	NO	Cytoplasm/Soluble
GL50803_00114885	XP_001706894.1	Kinesin-associated protein	86 kDa	5	5	0	0	NO	NO	Cytoplasm/Soluble
GL50803_0014311	XP_001706177.1	Serine/threonine-protein phosphatase (Calcineurin-like phosphoesterase)	38 kDa	5	0	5	0	NO	NO	Cytoplasm/Soluble
GL50803_0015442	XP_001707814.2	KIF-1 binding protein	105 kDa	5	5	0	0	NO	NO	Cytoplasm/Soluble
GL50803_0016202	XP_001705527.1	Axoneme central apparatus protein	54 kDa	5	5	0	0	NO	NO	Cytoplasm/Soluble
GL50803_0022677	XP_001707931.1	Nitroreductase Fd-NR2	29 kDa	5	3	0	2	NO	NO	Cytoplasm/Soluble
GL50803_0028234	XP_001704132.1	Adenylate kinase	32 kDa	5	2	0	3	NO	NO	Cytoplasm/Soluble
GL50803_0029487	XP_001706090.1	Protein disulfide isomerase	26 kDa	5	2	3	0	NO	YES	Secretory/Extracellular
GL50803_0029490	XP_001708619.1	Copine I	30 kDa	5	5	0	0	NO	NO	Cytoplasm/Soluble
GL50803_0032778	XP_001704344.1	Ankyrin repeat protein 1	64 kDa	5	5	0	0	NO	NO	Cytoplasm/Soluble
GL50803_004063	XP_001706554.1	Nuclear LIM interactor-interacting factor 1 (Psr1p/FCP1 protein serine phosphatase)	47 kDa	5	3	2	0	NO	NO	Nuclear?
GL50803_0040817	XP_001704653.1	Actin	42 kDa	5	2	3	0	NO	NO	Cytoskeleton
GL50803_004349	XP_001709856.1	Endothelin-converting enzyme 2 (Methyltransferase)	25 kDa	5	5	0	0	NO	NO	Cytoplasm/Soluble
GL50803_006289	XP_001707531.1	FixW protein/Peroxiredoxin/Protein disulfide reductase	15 kDa	5	2	3	0	NO	NO	Cytoplasm/Soluble
GL50803_007287	XP_001708428.1	Small glutamine-rich tetratricopeptide repeat-containing protein (Stress-inducible phosphoprotein STI1)	32 kDa	5	3	0	2	NO	NO	Cytoplasm/Soluble
GL50803_007562	XP_001707411.1	ADP-ribosylation factor 2 (ARF2)	19 kDa	5	5	0	0	NO	NO	Soluble/Membranes/N-Myristoylation: MGXXXS/T
GL50803_007662	XP_001706205.1	RNase L inhibitor/Translation initiation factor RLI1	75 kDa	5	3	2	0	NO	NO	Cytoplasm/Soluble
GL50803_007664	XP_001706208.1	Intraflagellar transport protein IFT46/ FAP32	36 kDa	5	5	0	0	NO	NO	Cytoplasm/Soluble
GL50803_008587	XP_001708201.1	Kinase, AGC NDR	55 kDa	5	2	3	0	NO	NO	Cytoplasm/Soluble
GL50803_00100864	XP_001704251.2	Vacuolar protein sorting 26	55 kDa	4	2	2	0	NO	NO	Cytoplasm/Soluble
GL50803_00103540	XP_001706518.1	Hypothetical protein	32 kDa	4	2	0	2	NO	NO	Nucleus/Soluble
GL50803_00103838	XP_001708778.1	Kinase, ULK	212 kDa	4	4	0	0	4	NO	Membranes
GL50803_0010698	XP_001707713.1	Hypothetical protein (Phosphorylase B kinase gamma catalytic chain)	85 kDa	4	4	0	0	NO	NO	Cytoplasm/Soluble
GL50803_00113871	XP_001709447.1	Hypothetical protein	91 kDa	4	4	0	0	NO	NO	Cytoplasm/Soluble
GL50803_0011740	XP_001708700.1	Ser/Thr phosphatase PP2C	39 kDa	4	4	0	0	NO	NO	Cytoplasm/Soluble
GL50803_0013215	XP_001710065.2	Kinase, NEK	66 kDa	4	4	0	0	2	NO	Membranes
GL50803_0013478	XP_001708054.1	ADP-ribosylation factor like protein 2a	20 kDa	4	4	0	0	NO	NO	Cytoplasm/Soluble
GL50803_0014019	XP_001704877.1	Cathepsin B	33 kDa	4	0	4	0	NO	YES	Secretory/Extracellular
GL50803_0014460	XP_001707986.1	Ubiquitin carboxyl-terminal hydrolase	93 kDa	4	4	0	0	NO	NO	Cytoplasm/Soluble
GL50803_0014787	XP_001705945.1	Phosphatidylinositol 5-phosphate phosphatase	81 kDa	4	4	0	0	1	NO	Cell membrane/Membranes
GL50803_0015215	XP_001709140.1	Serine/threonine-protein phosphatase (Calcineurin-like phosphoesterase)	35 kDa	4	4	0	0	NO	NO	Cytoplasm/Soluble
GL50803_0016888	XP_001707145.1	Hypothetical protein	129 kDa	4	2	0	2	5	YES	Membranes
GL50803_0016924	XP_001705727.1	20S proteasome alpha subunit 1	27 kDa	4	2	2	0	NO	NO	Cytoplasm/Soluble
GL50803_0017298	XP_001708162.1	Hypothetical protein	45 kDa	4	4	0	0	NO	NO	Cytoplasm/Soluble
GL50803_0017332	XP_001706499.2	Hypothetical protein	179 kDa	4	4	0	0	NO	NO	Cytoplasm/Soluble
GL50803_0021411	XP_001708544.1	ABC transporter, ATP-binding protein	222 kDa	4	4	0	0	14	NO	Membranes
GL50803_002366	XP_001706725.1	Hypothetical protein (BAR domain-containing protein)	46 kDa	4	4	0	0	NO	NO	Cytoplasm/Soluble
GL50803_0024321	XP_001704780.1	Kinase, NEK	33 kDa	4	2	0	2	NO	NO	Cytoplasm/Soluble
GL50803_0024425	XP_001708029.2	PPPDE Putative peptidase domain-containing protein	50 kDa	4	4	0	0	NO	NO	Cytoplasm/Soluble
GL50803_0041304	XP_037902298.1	Hypothetical protein (Two Ankyrin repeats-containing protein)	313 kDa	4	4	0	0	2	NO	Membranes
GL50803_005010	XP_001707645.2	Ser/Thr phosphatase PP2A catalytic subunit	35 kDa	4	4	0	0	NO	NO	Cytoplasm/Soluble
GL50803_0060211	XP_037902188.1	Ribosomal protein S19e	15 kDa	4	0	4	0	NO	NO	Cytoplasm/Soluble
GL50803_006691	XP_001705046.1	GA binding protein beta-1 chain (Ankyrin repeat domain-containing protein)	24 kDa	4	4	0	0	NO	NO	Cytoplasm/Soluble
GL50803_007537	XP_001704140.1	Kinase, CK1 CK1	46 kDa	4	4	0	0	NO	NO	Cytoplasm/Soluble
GL50803_0092498	XP_001704576.1	Kinase, NEK	102 kDa	4	4	0	0	NO	NO	Cytoplasm/Soluble
GL50803_009909	XP_001705572.1	Pyruvate, phosphate dikinase	98 kDa	4	4	0	0	NO	NO	Cytoplasm/Soluble
GL50803_00114674	XP_001703945.1	VSP	73 kDa	3	3	0	0	1	YES	Cell membrane/S-Palmitoylation: Cluster C
GL50803_0013922	XP_001705212.1	Hypothetical protein	114 kDa	3	3	0	0	1	YES	Cell membrane/Membranes/S-Palmitoylation: Cluster C
GL50803_0013981	XP_001704511.1	Kinase, NEK	123 kDa	3	3	0	0	NO	NO	Cytoplasm/Soluble
GL50803_0014689	XP_001705198.1	Hypothetical protein	98 kDa	3	3	0	0	NO	NO	Cytoplasm/Soluble
GL50803_0014786	XP_001705940.1	Kinase, NEK	119 kDa	3	3	0	0	NO	NO	Cytoplasm/Soluble
GL50803_0014905	XP_001706804.1	Nuclear LIM interactor-interacting factor 1 (FCP1 protein serine phosphatase)	30 kDa	3	3	0	0	NO	NO	Cytoplasm/Soluble
GL50803_0014938	XP_001708607.1	Ribosomal protein L12	20 kDa	3	0	3	0	NO	NO	Cytoplasm/Soluble
GL50803_0015127	XP_001707747.1	Deoxyribose-phosphate aldolase	27 kDa	3	0	3	0	NO	NO	Cytoplasm/Soluble
GL50803_0015148	XP_001704733.1	Chaperone protein DnaJ (TRP repeats and DnaJ domain)	67 kDa	3	3	0	0	NO	NO	Cytoplasm/Soluble
GL50803_0015317	XP_001705227.1	High cysteine membrane protein Group 1	170 kDa	3	0	0	3	1	YES	Cell membrane/S-Palmitoylation: Cluster C
GL50803_0016567	XP_001706604.2	Protein phosphatase PP2A regulatory subunit A	73 kDa	3	3	0	0	NO	NO	Cytoplasm/Soluble
GL50803_0017003	XP_001706634.2	Zinc finger domain-containing protein (DNA-binding transcription activator)	38 kDa	3	0	3	0	NO	NO	Nuclear?
GL50803_0017121	XP_001709475.2	Bip	73 kDa	3	0	3	0	NO	YES	Endoplasmic reticulum lumen
GL50803_0017347	XP_001706558.1	Regulatory subunit of cAMP-dependent protein kinase	23 kDa	3	3	0	0	NO	NO	Cytoplasm/Soluble
GL50803_0017476	XP_001707240.1	High cysteine membrane protein	224 kDa	3	0	3	0	1	YES	Cell membrane/S-Palmitoylation: Cluster C
GL50803_0021628	XP_001706898.1	Hypothetical protein	42 kDa	3	3	0	0	NO	NO	Cytoplasm/Soluble
GL50803_0023833	XP_001709302.1	Vacuolar protein sorting 35	88 kDa	3	3	0	0	NO	NO	Cytoplasm/Soluble
GL50803_002452	XP_001704053.1	Ornithine cyclodeaminase	34 kDa	3	3	0	0	NO	NO	Cytoplasm/Soluble
GL50803_0024947	XP_001705234.1	Vacuolar protein sorting 46b (Snf7)	21 kDa	3	0	3	0	NO	NO	Cytoplasm/Soluble
GL50803_0034684	XP_001705136.2	DEAD box RNA helicase Vasa	74 kDa	3	3	0	0	NO	NO	Cytoplasm/Soluble
GL50803_004204	XP_001704068.1	ADP-sugar diphosphatase	27 kDa	3	3	0	0	NO	NO	Cytoplasm/Soluble
GL50803_004463	XP_001704202.1	Dynein light chain	21 kDa	3	3	0	0	NO	NO	Cytoplasm/Soluble
GL50803_005883	XP_001706354.1	Hypothetical protein	63 kDa	3	3	0	0	NO	NO	Cytoplasm/Soluble
GL50803_0061272	XP_037901682.1	Hypothetical protein	16 kDa	3	3	0	0	NO	NO	Cytoplasm/Soluble
GL50803_006939	XP_001705019.1	Dynein intermediate chain	70 kDa	3	0	0	3	NO	NO	Cytoplasm/Soluble
GL50803_007260	XP_001707007.1	Aldose reductase	35 kDa	3	3	0	0	NO	NO	Cytoplasm/Soluble
GL50803_008250	XP_001709048.1	RNA recognition motif-containing protein	17 kDa	3	3	0	0	NO	NO	Cytoplasm/Soluble
GL50803_009276	XP_001708405.1	High cysteine protein	50 kDa	3	0	3	0	NO	YES	Secretory/Extracellular
GL50803_009430	XP_001710230.1	CAF1 family ribonuclease (Cytoplasm/Soluble mRNA deadenylase)	75 kDa	3	0	0	3	NO	NO	Cytoplasm/Soluble
GL50803_0094582	XP_001707244.1	Ornithine decarboxylase	50 kDa	3	3	0	0	NO	NO	Soluble/Membranes/S-Geranylgeranylation: CC/CXC
GL50803_0010315	XP_001709976.1	Qb-SNARE 5	25 kDa	2	2	0	0	1	NO	Membranes
GL50803_00103785	XP_001709972.1	Transmembrane domain-containing protein (putative CSC-1 calcium channel)	26 kDa	2	2	0	0	6	NO	Membranes/S-Geranylgeranylation: CC/CXC and/or S-Palmitoylation: Cluster B
GL50803_0010450	XP_001709141.1	FKBP-type peptidyl-prolyl cis-trans isomerase	12 kDa	2	0	2	0	NO	NO	Cytoplasm/Soluble
GL50803_00104685	XP_001705487.1	Caltractin	20 kDa	2	0	2	0	NO	NO	Nuclear?
GL50803_0010858	XP_001709168.1	MYG1 protein	41 kDa	2	2	0	0	NO	NO	Cytoplasm/Soluble
GL50803_00112135	XP_001707057.1	High cysteine membrane protein VSP-like	121 kDa	2	0	2	0	1	YES	Cell membrane/S-Palmitoylation: Cluster C
GL50803_0011599	XP_001707815.1	Histidine acid phosphatase/Phytase	45 kDa	2	0	2	0	NO	YES	Secretory/Extracellular. Potential TM at aa 171-188.
GL50803_0011720	XP_001706228.1	Ankyrin repeat protein 1	48 kDa	2	0	2	0	NO	NO	Cytoplasm/Soluble
GL50803_00119706	XP_001704607.1	VSP	70 kDa	2	0	2	0	1	YES	Cell membrane/S-Palmitoylation: Cluster C
GL50803_0012139	XP_001708485.1	Ankyrin repeat protein 3	76 kDa	2	2	0	0	NO	NO	Cytoplasm/Soluble
GL50803_0013127	XP_001709286.2	Proteasome subunit beta type 1	25 kDa	2	2	0	0	NO	NO	Cytoplasm/Soluble
GL50803_001345	XP_001707575.2	Ribosomal protein L10a	25 kDa	2	2	0	0	NO	NO	Cytoplasm/Soluble
GL50803_0013561	XP_001704069.1	Translation elongation factor 1-beta	25 kDa	2	2	0	0	NO	NO	Cytoplasm/Soluble
GL50803_00137698	XP_001708557.1	Sec13	31 kDa	2	2	0	0	NO	NO	Cytoplasm/Soluble
GL50803_00137733	XP_001708783.1	Kinase, NEK	33 kDa	2	2	0	0	NO	NO	Cytoplasm/Soluble
GL50803_0013943	XP_001706850.1	Eukaryotic translation initiation factor 2 alpha subunit	38 kDa	2	2	0	0	NO	NO	Cytoplasm/Soluble
GL50803_0014620	XP_001709011.1	Ribosomal protein S6e	28 kDa	2	2	0	0	NO	NO	Cytoplasm/Soluble
GL50803_0014670	XP_001709047.1	Protein disulfide isomerase PDI3	13 kDa	2	0	2	0	NO	YES	Secretory/Extracellular
GL50803_0014961	XP_001707099.1	Vacuolar ATP synthase subunit H	59 kDa	2	2	0	0	2	NO	Membranes
GL50803_0015099	XP_001705094.1	20S proteasome alpha subunit 4	23 kDa	2	2	0	0	NO	NO	Cytoplasm/Soluble
GL50803_0015983	XP_001705339.1	Prolyl-tRNA synthetase	61 kDa	2	2	0	0	NO	NO	Cytoplasm/Soluble
GL50803_0016180	XP_001708330.2	Protein phosphatase methylesterase-1	41 kDa	2	0	0	2	NO	NO	Cytoplasm/Soluble
GL50803_0016265	XP_001705170.1	Ribosomal protein S3a	28 kDa	2	0	2	0	NO	NO	Cytoplasm/Soluble
GL50803_0016468	XP_001708083.1	Cathepsin B	34 kDa	2	0	2	0	NO	YES	Secretory/Extracellular
GL50803_0016507	XP_001708303.1	Hypothetical protein	99 kDa	2	0	2	0	1	YES	Membranes
GL50803_0016522	XP_001705230.2	Hypothetical protein	11 kDa	2	0	2	0	NO	NO	Cytoplasm/Soluble
GL50803_0016720	XP_001707599.1	Radial spokehead-like protein	96 kDa	2	2	0	0	NO	NO	Cytoplasm/Soluble
GL50803_0016817	XP_001707536.1	Transglutaminase/protease	52 kDa	2	0	0	2	NO	NO	Cytoplasm/Soluble
GL50803_0017190	XP_001710000.1	Eukaryotic peptide chain release factor subunit 1	51 kDa	2	2	0	0	NO	NO	Cytoplasm/Soluble
GL50803_0017244	XP_001706321.1	Ribosomal protein L7a	25 kDa	2	2	0	0	NO	NO	Cytoplasm/Soluble
GL50803_0017411	XP_001708669.1	TCP-1 chaperonin subunit gamma	62 kDa	2	2	0	0	NO	NO	Cytoplasm/Soluble
GL50803_0017460	XP_001708553.1	Selenocysteine-specific translation elongation factor (Translation elongation Factor Tu)	51 kDa	2	2	0	0	NO	NO	Cytoplasm/Soluble
GL50803_002053	XP_001704117.1	Serine/threonine protein phosphatase (PP2A catalytic subunit)	35 kDa	2	2	0	0	NO	NO	Cytoplasm/Soluble
GL50803_0029307	XP_001706597.1	UTP-glucose-1-phosphate uridylyltransferase	49 kDa	2	2	0	0	NO	NO	Cytoplasm/Soluble
GL50803_003169	XP_001708615.1	Cathepsin L (Cysteine Protease)	62 kDa	2	2	0	0	1	YES	Membranes/S-Geranylgeranylation: CC/CX an/or S-Palmitoylation: Cluster C
GL50803_004039	XP_001706316.1	Leucine-rich repeat protein with gamma-interferon-inducible lysosomal thiol reductase domain	78 kDa	2	0	2	0	NO	YES	PVs
GL50803_004059	XP_001709215.1	5'-methylthioadenosine nucleosidase/S-adenosylhomocysteine nucleosidase	32 kDa	2	2	0	0	NO	NO	Cytoplasm/Soluble
GL50803_004547	XP_001706339.1	Ribosomal protein S9	22 kDa	2	0	2	0	NO	NO	Cytoplasm/Soluble
GL50803_004789	XP_001706019.1	Tubulin binding cofactor C family protein (CARP motif-containing protein)	60 kDa	2	2	0	0	NO	NO	Cytoplasm/Soluble
GL50803_00480	XP_001707024.1	Translation initiation inhibitor	13 kDa	2	2	0	0	NO	NO	Cytoplasm/Soluble
GL50803_0050143	XP_001707366.2	VSP AS8	63 kDa	2	0	2	0	1	YES	Cell membrane/S-Palmitoylation: Cluster C
GL50803_0050259	XP_037902103.1	VSP	70 kDa	2	0	2	0	1	YES	Cell membrane/S-Palmitoylation: Cluster C
GL50803_005328	XP_001705823.1	AP2 sigma adaptin	17 kDa	2	0	2	0	NO	NO	Cytoplasm/Soluble
GL50803_005333	XP_001705820.1	Calmodulin	17 kDa	2	0	2	0	NO	NO	Cytoplasm/Soluble
GL50803_005659	XP_001704334.2	S-adenosylmethionine synthetase	48 kDa	2	2	0	0	NO	NO	Cytoplasm/Soluble
GL50803_006022	XP_001709586.1	Ribosomal protein S20	14 kDa	2	0	2	0	NO	NO	Cytoplasm/Soluble
GL50803_006184	XP_001706262.1	Branched-chain amino acid aminotransferase	39 kDa	2	0	2	0	NO	NO	Cytoplasm/Soluble
GL50803_006283	XP_001709450.1	Helicase	54 kDa	2	2	0	0	NO	NO	Cytoplasm/Soluble
GL50803_006886	XP_001706184.1	Hypothetical protein	103 kDa	2	2	0	0	NO	NO	Cytoplasm/Soluble
GL50803_007414	XP_001704328.1	Ankyrin repeat protein 1	41 kDa	2	2	0	0	NO	NO	Cytoplasm/Soluble
GL50803_007569	XP_001708654.1	GTP-binding protein Sar1	21 kDa	2	2	0	0	NO	NO	Cytoplasm/Soluble
GL50803_007807	XP_001706965.1	WD40 repeat protein	60 kDa	2	2	0	0	NO	NO	Cytoplasm/Soluble
GL50803_007999	XP_001708724.1	Ribosomal protein S3	25 kDa	2	0	2	0	NO	NO	Cytoplasm/Soluble
GL50803_0086600	XP_001705738.2	Methionine aminopeptidase	44 kDa	2	2	0	0	NO	NO	Cytoplasm/Soluble
GL50803_0087058	XP_001708227.1	Vacuolar ATP synthase subunit C	56 kDa	2	2	0	0	NO	NO	Cytoplasm/Soluble
GL50803_0090402	XP_001709101.1	Adenylate kinase (UMP-CMP kinase)	21 kDa	2	2	0	0	NO	YES	Secretory/Extracellular
GL50803_009088	XP_001708780.1	Protein deglycase (Chaperone protein YajL)	20 kDa	2	2	0	0	NO	NO	Cytoplasm/Soluble
GL50803_0095162	XP_001704061.1	Tenascin-like protein	62 kDa	2	0	2	0	NO	S!	Secretory/Extracellular
GL50803_009780	XP_001707341.1	Hypothetical protein	27 kDa	2	0	2	0	1	YES	Membranes
GL50803_009825	XP_001707165.1	TBP-interacting protein TIP49 (RuvB-like DNA helicase)	51 kDa	2	2	0	0	NO	NO	Cytoplasm/Soluble
